# HCF101 is a novel component of the CIA cytosolic iron-sulfur synthesis pathway in the human pathogen *Toxoplasma gondii*

**DOI:** 10.1101/2024.05.01.592079

**Authors:** Eléa A. Renaud, Ambre J.M. Maupin, Laurence Berry, Julie Bals, Yann Bordat, Vincent Demolombe, Valérie Rofidal, Florence Vignols, Sébastien Besteiro

## Abstract

Several key cellular functions depend on proteins harboring an iron-sulfur (Fe-S) cofactor. As these Fe-S proteins localize to several subcellular compartments, they require a dedicated machinery for cofactor assembly. For instance, in plants and algae there are Fe-S cluster synthesis pathways localizing to the cytosol, but also present in the mitochondrion and in the chloroplast, two organelles of endosymbiotic origin. *Toxoplasma gondii* is a plastid-bearing parasitic protist responsible for a pathology affecting humans and other warm-blooded vertebrates. We have characterized the *Toxoplasma* homologue of HCF101, originally identified in plants as a protein transferring Fe-S clusters to photosystem I subunits in the chloroplast. Contrarily to plants, we have shown that HCF101 does not localize to the plastid in parasites, but instead is an important component of the cytosolic Fe-S assembly (CIA) pathway which is vital for *Toxoplasma*. While the CIA pathway is widely conserved in eukaryotes, it is the first time the involvement of HCF101 in this pan-eukaryotic machinery is established. Moreover, as this protein is essential for parasite viability and absent from its mammalian hosts, it constitutes a novel and promising potential drug target.
