## Supplemental Tables S1 to S5 for "HCF101 is a novel component of the CIA cytosolic iron-sulfur synthesis pathway in the human pathogen *Toxoplasma gondii*": Table S2.xlsx

### Sheet: More expressed
ratio HCF101 vs Parent	student.HCF101.vs.Parent	Log10(Student) HCF101 vs parent	Log2 (FC) HCF101 vs parent	T: Uniprot ID	T: ToxoDB ID	Fitness score	Tz expression#	Bz expression#	Bz/Tz	Localization	Protein	Reference	Described or putative cellular function	Fold change
1.95938	0.030398	1.51715	0.970396	S7V482	TGGT1_270240	1.25	2128.48	5801.29	2.72556	dense granules	dense granule protein MAG1, , higher expression in Bz and present in the cyst wall	PMID: 31040239	Bz cyst wall component	1.95938
2.47988	0.0114205	1.94232	1.31027	S7V4L0	TGGT1_268790	1.63	639.69	1248.18	1.95123	dense granules	dense granule protein GRA58, higher expression in Bz	PMID: 32374791	Bz cyst wall component	2.47988
2.6144	0.0281078	1.55117	1.38648	S7UKA0	TGGT1_222370	-0.07	103.64	544.17	5.25058	PM	SAG-related sequence SRS13, Bz cyst wall mucin-like domain containing protein	PMID: 29911257	Bz cyst wall component	2.6144
3.93239	0.0293739	1.53204	1.97541	S7VP87	TGGT1_264660	0.85	342.94	1681.7	4.90377	PM	Bz cyst wall protein CST1 (initially annotated as SAG-related sequence SRS44)	PMID: 24385904	Bz cyst wall component	3.9324
7.63734	0.003447	2.46256	2.93307	S7UV87	TGGT1_203290	2.26	576.74	1561.54	2.70753	dense granules	dense granule protein GRA34, , higher expression in Bz and present in the cyst wall	PMID: 31040239	Bz cyst wall component	7.63734
1.59018	0.000205767	3.68662	0.669191	S7VYJ0	TGGT1_320230	0.31	1.17	26.66	22.7863	PM	SAG-related sequence SRS15C, higher expression in Bz		Bz SRS surface protein	1.59018
1.62726	0.0242619	1.61508	0.702441	A0A125YHD2	TGGT1_321480	2.09	8.49	20.75	2.44405	PM	SAG-related sequence SRS12B, higher expression in Bz		Bz SRS surface protein	1.62726
2.34995	0.00748587	2.12576	1.23263	S7UQK0	TGGT1_207140	0.28	80.86	423.63	5.23906	PM	SAG-related sequence SRS49B (SAG2X), higher expression in Bz	PMID: 18347037	Bz SRS surface protein	2.34995
2.4574	0.00410767	2.3864	1.29713	A0A125YJX4	TGGT1_320190	0.44	223.74	2735.47	12.2261	PM	SAG-related sequence SRS16B/SRS9, higher expression in Bz	PMID: 17368655	Bz SRS surface protein	2.4574
4.27203	0.0147592	1.83094	2.09492	S7UUM7	TGGT1_280580	0.35	117.81	640.94	5.44045	PM	SAG-related sequence SRS35B (SAG4.2), higher expression in Bz		Bz SRS surface protein	4.27202
5.72646	0.000134237	3.87213	2.51764	S7URT8	TGGT1_238440	0.79	8.36	2541.11	303.961	PM	SAG-related sequence SRS22A, higher expression in Bz		Bz SRS surface protein	5.72645
6.3554	0.00585167	2.23272	2.66798	S7WBD3	TGGT1_281930	0.09	22.82	109.47	4.79711	PM	SAG-related sequence SRS39, higher expression in Bz		Bz SRS surface protein	6.35539
7.47281	0.0383591	1.41613	2.90165	S7UHH0	TGGT1_267130	1.9	16.16	103.32	6.39356	PM	SAG-related sequence SRS38A, higher expression in Bz		Bz SRS surface protein	7.47281
12.1927	0.000241243	3.61755	3.60794	A0A125YQ15	TGGT1_292260	0.48	3.89	23.7	6.09254	PM	SAG-related sequence SRS36B (SAG5D), higher expression in Bz		Bz SRS surface protein	12.1927
3.34511	0.00873084	2.05894	1.74205	S7UQ10	TGGT1_290620	-5.44	54.14	21.92	0.404876	nucleus	centrosomal protein TgCEP250L1	PMID: 25734885	cell division	3.3451
1.50108	0.00926757	2.03303	0.585997	S7WGS9	TGGT1_248700	-0.17	1119.55	377.57	0.337252	IMC	inner membrane complex component IMC12	PMID: 20698859	cytoskeleton component	1.50108
1.60891	0.00483528	2.31558	0.686083	A0A125YVX4	TGGT1_236950	0.96	1677.62	629.47	0.375216	IMC	putative inner membrane complex protein	PMID: 35682673	cytoskeleton component	1.60891
1.8149	0.0138279	1.85924	0.859892	A0A125YJG9	TGGT1_202930	1.61	0.85	25.82	30.3765	N/A	inner membrane complex component ISC5	PMID: 25691595	cytoskeleton component	1.8149
1.83932	0.0189556	1.72226	0.879173	S7W6A3	TGGT1_263510	-4.6	23.49	5.85	0.249042	N/A	gamma tubulin complex component		cytoskeleton component	1.83932
2.73317	5.28e-05	4.27736	1.45057	S7VP37	TGGT1_300350	0.45	35.63	24.78	0.695481	ER	cysteine desulfurase involved in folate metabolism, pyridoxal 5'-phosphate (PLP)-dependent enzyme		folate metabolism	2.73316
1.69632	0.0142157	1.84723	0.762406	S7UQY5	TGGT1_237220	-4.39	191.8	90.53	0.472002	nucleus/cytosol	DNA replication licensing factor Mcm7		genome maintenance, replication and expression	1.69632
2.0452	0.000158579	3.79975	1.03224	S7W6E5	TGGT1_263820	0.64	27.75	18.28	0.658739	nucleus	DEAD/DEAH box helicase domain-containing protein		genome maintenance, replication and expression	2.0452
1.52493	0.0478975	1.31969	0.608738	A0A125YRB3	TGGT1_318750	-0.15	161.13	3546.58	22.0107	cytosol	Deoxyribose-phosphate aldolase, upregulated in Bz. Pentose phosphate pathway		glycolysis	1.52492
1.57829	0.0481149	1.31772	0.658363	A0A125YI16	TGGT1_222170	-2.93	246.11	107.73	0.437731	dense granules	dense granule protein GRA17/DG32, involved in the transfer of small molecules through the parasitophorous vacuole	PMID: 25974303	host cell invasion/modulation	1.57829
1.69579	0.00688295	2.16223	0.761956	A0A125YWK4	TGGT1_251540	1.52	614.77	1320.06	2.14724	dense granules	dense granule protein GRA9, expressed in Bz, may modulate host inflamasome	PMID: 15491588, 22021236, 33182702	host cell invasion/modulation	1.69579
1.51977	0.0128553	1.89092	0.603849	A0A125YHC9	TGGT1_215290	1.2	81.37	120.03	1.47511	N/A	saccharopine dehydrogenase		lysine degradation	1.51977
1.59059	0.0261071	1.58324	0.669558	S7UR94	TGGT1_240670	-2.45	49.73	42.29	0.850392	mitochondrion - soluble	mitochondrial ferredoxin	PMID: 28001042	mitochondrial iron-sulfur cluster synthesis	1.59059
1.60683	0.039148	1.40729	0.684216	S7UM84	TGGT1_254800	-3.51	35.5	59.15	1.6662	mitochondrion - soluble	ISD11 homologue, necessary for NFS1 activity	PMID: 19454487	mitochondrial iron-sulfur cluster synthesis	1.60683
1.64901	0.000762048	3.11802	0.7216	A0A125YZ37	TGGT1_293810	-0.6	77.37	370.23	4.78519	cytosol	carboxyvinyl-carboxyphosphonate phosphorylmutase. Phosphonate and phosphinate metabolism, upregulated in Bz	PMID: 25240600	organophosphorus compound synthesis	1.64901
1.5147	0.00351208	2.45444	0.599035	A0A125YUY1	TGGT1_266120	-0.62	211.21	279.13	1.32158	N/A	thioredoxin-dependent peroxidase TPX1/2	PMID: 17784785	oxidative stress response	1.5147
1.54515	0.00103324	2.9858	0.627746	S7V1M4	TGGT1_219130	-3.53	83.27	184.52	2.21592	apicoplast	NADPH-glutathione reductase		oxidative stress response	1.54515
1.51315	0.00267213	2.57314	0.597553	A0A125YQ19	TGGT1_297850	1.04	44.38	95.05	2.14173	N/A	branched-chain amino acid aminotransferase, pyridoxal 5'-phosphate (PLP)-dependent enzyme		pantothenate and CoA biosynthesis	1.51315
1.52896	0.021158	1.67453	0.612555	A0A125YFJ5	TGGT1_277970	-4.37	17.43	15.9	0.91222	ER	dolichol-phosphate-mannose synthase family protein, involved in N-glycosylation		post-translational modification	1.52896
1.57863	0.00294395	2.53107	0.658677	S7V473	TGGT1_268650	0.37	17.11	127.96	7.47867	mitochondrion - soluble	Caseinolytic peptidase/chaperone TgClpB2	PMID: 29156781	protein homeostasis	1.57863
1.89798	0.00505139	2.29659	0.924463	A0A125YHU5	TGGT1_236010	1.71	216.58	413.26	1.90812	PM	hypothetical prenylcysteine oxidase, FAD/NAD(P)-binding domain		protein homeostasis	1.89798
1.66071	0.012546	1.9015	0.731804	A0A125YML2	TGGT1_312480	0.43	64.53	69.06	1.0702	cytosol	uracil phosphoribosyltransferase	PMID: 140809	pyrimidine salvage	1.66071
3.12488	0.000676441	3.16977	1.6438	S7UH03	TGGT1_305640	-3.75	12.3	2.45	0.199187	nucleus	putative metallo-hydrolase/oxidoreductase Ribonuclease Z		RNA metabolism	3.12488
3.28443	0.00199295	2.7005	1.71564	S7WDE2	TGGT1_228710	-5.42	10.82	2.02	0.186691	N/A	putative metallo-hydrolase/oxidoreductase Ribonuclease Z		RNA metabolism	3.28442
1.57065	0.00741448	2.12992	0.65136	S7URP3	TGGT1_359770	N/A	N/A	N/A	N/A	N/A	SAG-related sequence protein SRS22E		SRS surface protein	1.57065
5.906	0.00210498	2.67675	2.56218	S7UN63	TGGT1_253030	-0.92	17.45	12.77	0.731805	N/A	glucan 1,3-alpha-glucosidase (GANAB). N-Glycan biosynthesis		sugar metabolism	5.90599
2.93845	0.0172609	1.76294	1.55505	S7UV85	TGGT1_203710	-0.56	51.75	33.46	0.64657	cytosol	AP2 domain transcription factor AP2VIIa-4, expressed in intermediate cycle stages (Tz and differentiating Bz) plus feline cycle stages	PMID: 28251183	transcription	2.93844
1.52904	0.000506263	3.29562	0.612627	S7WDK8	TGGT1_263450	-1.86	8.48	4.53	0.534198	N/A	speract/scavenger receptor domain-containing hypothetical protein		unknown	1.52904
1.53364	0.017355	1.76058	0.616958	S7VP45	TGGT1_299900	-3.96	18.5	27.33	1.4773	nucleus	hypothetical protein		unknown	1.53364
1.53972	0.0484391	1.3148	0.622671	S7UL78	TGGT1_316470	-1.62	4.81	1.57	0.326403	nucleus	hypothetical protein		unknown	1.53972
1.56892	0.000184198	3.73472	0.649776	S7UQX1	TGGT1_238150	1.24	210.25	250.27	1.19034	PM	hypothetical protein		unknown	1.56892
1.57026	0.0300435	1.52225	0.651005	S7ULZ9	TGGT1_316700	-2.4	31.51	49.04	1.55633	N/A	uridine kinase/P-loop NTPase domain-containing hypothetical protein		unknown	1.57026
1.58312	0.0135048	1.86951	0.662767	S7W1T9	TGGT1_253810	0.22	33.35	16.68	0.50015	N/A	hypothetical protein		unknown	1.58312
1.59113	0.00870006	2.06048	0.670054	S7W0C2	TGGT1_221630	-1.97	15.48	29.19	1.88566	N/A	hypothetical protein		unknown	1.59113
1.61827	0.0197798	1.70378	0.694449	S7UPV3	TGGT1_291600	0.6	94.74	84.57	0.892654	endomembrane vesicles	putative lysosomal thiol reductase		unknown	1.61827
1.64728	0.00846873	2.07218	0.720088	S7UV73	TGGT1_201250	0.48	40.25	11.33	0.281491	nucleus	putative histone lysine methyltransferase, Zinc finger domain		unknown	1.64728
1.66397	0.0225782	1.64631	0.734632	S7V3M8	TGGT1_271800	-1.16	69.41	70.82	1.02031	N/A	hypothetical protein with serine esterase motif		unknown	1.66397
1.67309	0.0362866	1.44025	0.742518	A0A125YJ17	TGGT1_320720	-0.59	44.03	90.89	2.06427	N/A	hypothetical protein		unknown	1.67309
1.68734	0.00733843	2.1344	0.754752	S7UQG7	TGGT1_214800	-0.04	11.42	12.28	1.07531	nucleus	hypothetical protein		unknown	1.68734
1.70482	0.032708	1.48535	0.769616	S7UIT4	TGGT1_207920	-0.43	33.22	11.71	0.352498	PM	hypothetical protein		unknown	1.70482
1.73497	0.0191607	1.71759	0.794913	A0A125YGS9	TGGT1_271290	-2.02	13.49	11.94	0.8851	nucleus	Suppressor of white apricot (SWAP, an alternative splicing regulator) domain-containing protein		unknown	1.73497
1.76568	0.00130493	2.88441	0.820221	S7WB62	TGGT1_201630B	1.65	180.78	164.05	0.907457	rhoptries	TgPPM3H, protein phosphatase 2C domain-containing protein	PMID: 35083211	unknown	1.76568
1.84122	0.00921774	2.03538	0.880659	S7UJ58	TGGT1_295658	-1.25	8.94	2.58	0.288591	N/A	ubiquitin-ligase E3 motif containing hypothetical protein		unknown	1.84122
1.876	0.0295809	1.52899	0.907659	S7UZP2	TGGT1_278770	1.33	58.13	22.41	0.385515	N/A	hypothetical protein with homology to HAD-like proteins (large HAD-like superfamily of hydrolases comprises P-type ATPases, phosphatases, epoxide hydrolases and L-2-haloacid dehalogenases)		unknown	1.876
1.88518	0.00705238	2.15166	0.9147	S7W475	TGGT1_281400	-2.6	19.6	12.66	0.645918	nucleus	phosphofructokinase domain-containing hypothetical protein		unknown	1.88518
2.10664	0.0064754	2.18873	1.07494	S7WDN9	TGGT1_263740	0.3	14.18	2.8	0.197461	mitochondrion - soluble	hypothetical protein with homology to ABC transporters		unknown	2.10663
2.14021	0.0341856	1.46616	1.09775	S7W4C1	TGGT1_282130	0.45	19.79	39.33	1.98737	Golgi	hypothetical protein		unknown	2.14021
2.15909	0.0111508	1.95269	1.11042	S7V3Y4	TGGT1_270060	1.07	105.59	18.71	0.177195	N/A	hypothetical protein		unknown	2.15908
2.15948	0.0186296	1.7298	1.11068	S7W348	TGGT1_286070	-3.36	122.15	86.11	0.704953	mitochondrion - soluble	hypothetical protein with homology to Cytochrome c oxidase assembly protein PET191		unknown	2.15947
2.23461	0.0244432	1.61184	1.16002	A0A125YGV9	TGGT1_288320	1.49	20.66	57.27	2.77202	mitochondrion - soluble	adenylate kinase/P-loop NTPase domain-containing hypothetical protein		unknown	2.23461
2.26745	0.000654645	3.18399	1.18107	S7ULS1	TGGT1_215910	-0.79	78.13	109	1.39511	dense granules	putative GRA, possibly upregulated in Bz	PMID: 25240600	unknown	2.26745
2.38068	0.0025775	2.5888	1.25137	A0A125YX86	TGGT1_208430	1.42	21.07	76.51	3.63123	dense granules	putative serine proteinase inhibitor PI-2		unknown	2.38067
3.9548	0.0122539	1.91173	1.9836	S7UYL3	TGGT1_260190	-0.01	101.97	5126.69	50.2765	micronemes	microneme protein MIC13, upregulated in Bz	PMID: 30635773	unknown	3.95479
4.39473	0.00178102	2.74933	2.13578	S7UL75	TGGT1_222110	1.73	80.77	86.66	1.07292	N/A	protein with putative protein-protein interaction domain implicated in the ubiquitin-proteasome pathway		unknown	4.39475
8.54568	0.00307031	2.51282	3.09519	S7UL00	TGGT1_297150	-0.22	121.25	17.15	0.141443	IMC	histone methyltransferase and MORN repeat domains-containig hypothetical protein		unknown	8.54565
10.2268	0.00208344	2.68122	3.35428	S7UV86	TGGT1_201180A	0.79	13.12	11.22	0.855183	dense granules	hypothetical protein		unknown	10.2268
21.7811	0.011941	1.92296	4.445	A0A125YUL1	TGGT1_216140	1.75	340.16	2756.95	8.10486	N/A	ANK1, expressed in Bz but does not participate in differentiation	PMID: 18061287, 29180989	unknown	21.781

### Sheet: Present in mutant only
LFQ in mutant but not in control
rap.HCF101.sur.Parent	student.HCF101.vs.Parent	Log10(Student) HCF101 vs parent	Log2 (FC) HCF101 vs parent	T: Uniprot ID	T: ToxoDB ID	Fitness score	Tz expression#	Bz expression#	Bz/Tz	Localization	Protein	Reference	Described or putative cellular function	Fold change
N/A	N/A	N/A	N/A	S7UFC4	TGGT1_200240	N/A	171.96	1654.91	9.62381	micronemes	microneme protein MIC17B	PMID: 18974850	unknown	N/A
N/A	N/A	N/A	N/A	A0A125YRI4	TGGT1_202940	0.55	113.75	72.54	0.637714	N/A	hypothetical protein		unknown	N/A
N/A	N/A	N/A	N/A	S7UUP6	TGGT1_204500	0.76	0.47	8.11	17.2553	N/A	hypothetical protein		unknown	N/A
N/A	N/A	N/A	N/A	S7UTY6	TGGT1_205120	-2.53	4.78	6.3	1.31799	N/A	hypothetical protein		unknown	N/A
N/A	N/A	N/A	N/A	S7UJI5	TGGT1_208730	1.09	348.28	887.27	2.54758	Golgi	MCP4, higher expression in Bz	PMID: 22021236	Bz cyst wall component	N/A
N/A	N/A	N/A	N/A	S7UIK4	TGGT1_208740	2.46	1061.93	2254.42	2.12295	dense granules	MCP3, higher expression in Bz		Bz cyst wall component	N/A
N/A	N/A	N/A	N/A	A0A125YMS2	TGGT1_222930	-0.7	17.74	27.4	1.54453	N/A	NFACT-R_1 domain-containing protein (potentially RNA-binding)		unknown	N/A
N/A	N/A	N/A	N/A	A0A125YUR5	TGGT1_223550	1.33	2.36	15.76	6.67797	dense granules	hypothetical protein		unknown	N/A
N/A	N/A	N/A	N/A	A0A125YU57	TGGT1_226370	0.76	47.44	46.11	0.971965	ER	DGAT2 Diacylglycerol acyltransferase, synthesis of triacylglycerol		lipid metabolism	N/A
N/A	N/A	N/A	N/A	S7UXE7	TGGT1_227400	-2.25	5.9	4.44	0.752542	N/A	TYW3 methyltransferase domain-containing protein, S-adenosyl methionine-dependent enzyme involved in tRNA modification		transcription	N/A
N/A	N/A	N/A	N/A	S7WAY9	TGGT1_229150	-0.64	15.77	3.4	0.215599	ER	transporter, major facilitator family protein		transporter	N/A
N/A	N/A	N/A	N/A	S7WIY4	TGGT1_232400	1.79	8.54	979.57	114.704	micronemes	PAN domain-containing protein		unknown	N/A
N/A	N/A	N/A	N/A	S7URP2	TGGT1_235960	0.25	29.13	16.7	0.573292	N/A	lysine methyltransferase domain-containing protein		unknown	N/A
N/A	N/A	N/A	N/A	S7UFJ3	TGGT1_244520	-5.05	65.38	23.55	0.360202	N/A	N-acetylglucosaminyl phosphate transferase	PMID: 29507322	glycosylation	N/A
N/A	N/A	N/A	N/A	S7V1T0	TGGT1_245530	-0.55	59.26	241.69	4.07847	N/A	hypothetical protein		unknown	N/A
N/A	N/A	N/A	N/A	S7W9T3	TGGT1_247540	-2.35	13.39	15.82	1.18148	PM - integral	ATP-binding cassette G family transporter ABCG107	PMID: 20487267	lipid metabolism	N/A
N/A	N/A	N/A	N/A	S7W960	TGGT1_248900	0.71	13.04	45.67	3.5023	N/A	hypothetical protein		unknown	N/A
N/A	N/A	N/A	N/A	S7UNA3	TGGT1_252320	-1.23	29.49	43.35	1.46999	N/A	Sas10/Utp3/C1D family protein, potentially involved in DNA repair		genome maintenance, replication and expression	N/A
N/A	N/A	N/A	N/A	S7VVF8	TGGT1_253990	-2.44	21.11	6.97	0.330175	nucleus - chromatin	Speract/scavenger receptor domain-containing protein		unknown	N/A
N/A	N/A	N/A	N/A	S7W211	TGGT1_254555	-1.07	41.92	19.42	0.463263	N/A	histone lysine acetyltransferase GCN5-A	PMID: 16400169	stress response	N/A
N/A	N/A	N/A	N/A	S7UY15	TGGT1_261650	1.61	110.62	389.81	3.52387	Golgi	CST4, higher expression in Bz	PMID: 31040239	Bz cyst wall component	N/A
N/A	N/A	N/A	N/A	S7V4I3	TGGT1_268560	-0.09	24.16	14.84	0.614238	N/A	XPG and PIN domains-containing protein, putative DNA repair endonuclease		genome maintenance, replication and expression	N/A
N/A	N/A	N/A	N/A	S7WDA4	TGGT1_270920	0.39	51.86	39.95	0.770343	dense granules	initially annotated as rhoptry kinase family protein ROP32, but recently found in a cyst wall proteomic analysis	PMID: 32374791	Bz cyst wall component	N/A
N/A	N/A	N/A	N/A	S7UV80	TGGT1_281370	-5.44	18.09	13.61	0.752349	N/A	polynucleotide adenylyltransferase		genome maintenance, replication and expression	N/A
N/A	N/A	N/A	N/A	S7UNV7	TGGT1_286000	0.75	7.24	22.24	3.07182	nucleus - chromatin	hypothetical protein		unknown	N/A
N/A	N/A	N/A	N/A	A0A125YXV0	TGGT1_293790	-0.73	63.22	7211.7	114.073	N/A	hypothetical protein, potentially more expressed in bradyzoites		unknown	N/A
N/A	N/A	N/A	N/A	A0A125YVA4	TGGT1_294400	0.08	23.44	113.75	4.85282	N/A	RON2L1, stage-specific expression. Potentially more expressed in bradyzoites		host cell invasion/modulation	N/A
N/A	N/A	N/A	N/A	S7VTQ5	TGGT1_297492	0.45	2.22	2.86	1.28829	N/A	hypothetical protein		unknown	N/A
N/A	N/A	N/A	N/A	S7UHK6	TGGT1_301400	1.24	90.08	175.17	1.9446	nucleus - chromatin	hypothetical protein		unknown	N/A
N/A	N/A	N/A	N/A	A0A125YUD3	TGGT1_305120	0.99	115.11	80.55	0.699765	ER	transporter, solute:sodium symporter (SSS) family protein		transporter	N/A
N/A	N/A	N/A	N/A	S7UT54	TGGT1_309940	-4.88	44.66	29.42	0.658755	mitochondrion - membranes	cardiolipin synthase	PMID: 30352931	lipid metabolism	N/A
N/A	N/A	N/A	N/A	A0A125YV82	TGGT1_313050	0.37	46.05	1490.36	32.364	N/A	oxidoreductase, ODSCII, involved in the fatty acid synthesis (FAS) II pathway. Potentially upregulated in bradyzoites	PMID: 34531837	lipid metabolism	N/A
N/A	N/A	N/A	N/A	S7UMD2	TGGT1_315910	-0.32	31.69	29.19	0.921111	dense granules	hypothetical protein		unknown	N/A
