## Supplemental Tables S1 to S5 for "HCF101 is a novel component of the CIA cytosolic iron-sulfur synthesis pathway in the human pathogen *Toxoplasma gondii*": Table S3.xlsx

### Sheet: Less expressed
ratio HCF101 vs Parent	student.HCF101.vs.Parent	Log10(Student) HCF101 vs parent	Log2 (FC) HCF101 vs parent	T: Uniprot ID	T: ToxoDB ID	Fitness score	Tz expression#	Bz expression#	Bz/Tz	Localization	Protein	Reference	Described or putative cellular function	Fold change
0.647608	0.0164013	1.78512	-0.626807	S7US03	TGGT1_239770	1.53	308.53	307.82	0.997699	apical	inner membrane complex protein IMC11	PMID: 20698859	cytoskeleton component	0.647608
0.66732	0.0057779	2.23823	-0.583549	A0A125YRC4	TGGT1_311260	-0.33	147.86	190.48	1.28825	apical	conoid-localized Myosin Light-Chain, MLC5	PMID: 21143563	cytoskeleton component	0.66732
0.673642	0.000917294	3.03749	-0.569947	A0A125YUD0	TGGT1_262010	-0.81	251.49	270.14	1.07416	apical	conoid-localized calmodulin CAM2, regulating motility and cell invasion	PMID: 28475612	host cell invasion/modulation	0.673642
0.679422	0.032449	1.4888	-0.55762	S7V0W9	TGGT1_246950	-3.88	64.41	49.68	0.771309	apical	inner membrane complex protein AC9, localizing to the apical cap and essential for the maturation of the apical complex	PMID: 27696623	cytoskeleton component	0.679422
0.638368	0.028505	1.54508	-0.647541	S7ULV4	TGGT1_253900	-4.41	100.55	42.24	0.42009	apicoplast	porphobilinogen synthase PBGS	PMID: 20442414	heme synthesis	0.638367
0.650694	0.00543628	2.2647	-0.619948	S7VXL6	TGGT1_295990	-3.11	65.2	32.55	0.499233	apicoplast	ubiquitin conjugating enzyme E2, part of the apicoplast ubiquitination system	PMID: 23785288	apicoplast protein trafficking	0.650694
0.541896	0.00984968	2.00658	-0.883912	S7V1C2	TGGT1_218780	0.69	293.99	187.11	0.63645	cytosol	pyridoxal 5'-phosphate (PLP)-dependent enzyme		unknown	0.541896
0.551531	0.000149512	3.82532	-0.858486	S7VX23	TGGT1_213680	1.13	30.11	52.5	1.74361	cytosol	2-methylcitrate dehydratase, 2Fe-2S binding; Involved in the catabolism of short chain fatty acids (detoxification of propionyl-CoA)	PMID: 14702315; PMID: 11782506; PMID: 23279335	lipid metabolism	0.551531
0.576641	0.00867562	2.0617	-0.794255	S7VSN5	TGGT1_320740	-0.95	137.78	51.14	0.371171	cytosol	hypothetical protein		unknown	0.576641
0.615003	0.00556984	2.25416	-0.701335	S7WKJ0	TGGT1_270510	-3.93	301.6	103.43	0.342938	cytosol	asparaginyl-tRNA synthetase		transcription	0.615003
0.630832	0.00924258	2.03421	-0.664673	S7W704	TGGT1_242000	0.78	177.6	118.06	0.664752	cytosol	hypothetical protein with DUF51, AMMECR1 homology		unknown	0.630832
0.651207	0.0497976	1.30279	-0.618813	A0A125YK71	TGGT1_293860	0.39	81.83	140.79	1.72052	cytosol	hypothetical protein with homology to HSP20/Calcyclin-binding Protein		protein homeostasis	0.651206
0.284116	0.000357454	3.44678	-1.81545	A0A125YI20	TGGT1_244280	1.67	1313.81	57.91	0.0440779	dense granules	hypothetical protein		unknown	0.284116
0.458075	0.000263944	3.57849	-1.12634	A0A125YGY1	TGGT1_294980	2.06	29.76	7.92	0.266129	dense granules	hyp+L35othetical protein		unknown	0.458076
0.481018	0.0228308	1.64148	-1.05584	A0A125YR15	TGGT1_201860	2.14	2056.47	2311.03	1.12378	dense granules	putative dense granule protein	PMID: 24070999	unknown	0.481017
0.614397	0.0441657	1.35491	-0.702756	S7ULD1	TGGT1_316250	1.15	296.66	183.59	0.618857	dense granules	dense granule protein GRA45, modulates the host immune response	PMID: 30377279, 33067458	host cell invasion/modulation	0.614397
0.394223	0.00342602	2.46521	-1.34291	A0A125YTU7	TGGT1_205350	0.24	207.82	61.95	0.298095	ER	putative elongase, ceramide & sphingolipids production		lipid metabolism	0.394225
0.525821	0.0300378	1.52233	-0.927356	A0A125YSA1	TGGT1_237200	1.43	102.79	88.88	0.864676	ER	sphingolipid delta 4 desaturase, postsynthetic modifications of sphingolipids, uses Fe2+		lipid metabolism	0.525821
0.609035	0.000679687	3.16769	-0.715403	S7V4A2	TGGT1_273770	0.51	165.05	183.16	1.10972	ER	hypothetical protein		unknown	0.609035
0.541302	0.0109964	1.95875	-0.885496	S7UTS4	TGGT1_206340	1.95	136.77	216.01	1.57937	Golgi	hypothetical protein		unknown	0.541301
0.621222	0.0174213	1.75892	-0.686818	S7W9M0	TGGT1_206630	0.64	45.19	23.8	0.526665	Golgi	CAAX prenyl protease		post-translational modification	0.621223
0.673862	0.0446823	1.34986	-0.569475	A0A125YZN6	TGGT1_294220	0.25	59.97	49.31	0.822244	Golgi	TgHP12, parasite-specific and retromer-associated protein	PMID: 27064065	unknown	0.673862
0.280288	0.0466778	1.33089	-1.83502	S7UTU7	TGGT1_312100	-0.42	64.05	15.64	0.244184	IMC	P-type membrane ATPase		unknown	0.280288
0.404725	2.14e-05	4.6693	-1.30499	S7W2W6	TGGT1_304670	2.39	52.28	186.57	3.56867	IMC	inner membrane complex protein IMC23	PMID: 25691595	cytoskeleton component	0.404724
0.553291	0.0080343	2.09505	-0.853889	A0A125YN04	TGGT1_221590	0.39	324.07	191.98	0.592403	IMC	dual specificity phosphatase, catalytic domain-containing protein		unknown	0.553291
0.670523	0.0282876	1.5484	-0.576641	S7V0W6	TGGT1_246940	0.75	557.96	735.93	1.31897	IMC	glideosome-associated protein GAP80		cytoskeleton component	0.670523
0.549636	0.0310936	1.50733	-0.863453	S7UVC6	TGGT1_204050	1.21	1226.97	77.78	0.0633919	micronemes	SUB1 subtilisin-type serine protease involved in the maturation of micronemal proteins	PMID: 11564738	protein homeostasis	0.549635
0.578527	0.00456716	2.34035	-0.789544	S7UPV8	TGGT1_289620	0.95	265.46	215.71	0.812589	micronemes	TgCPC1, Cathepsin C	PMID: 17164247	protein homeostasis	0.578527
0.600387	0.0303851	1.51734	-0.736035	A0A125YGU7	TGGT1_221180	0.93	210.86	88.94	0.421796	micronemes	hypothetical protein		unknown	0.600387
0.645707	0.00268123	2.57167	-0.631048	S7ULI6	TGGT1_221480	1.76	98.75	47.72	0.483241	micronemes	hypothetical protein		unknown	0.645707
0.677152	0.0278052	1.55587	-0.562448	A0A125YPD3	TGGT1_265790	-3.34	349.66	198.93	0.568924	micronemes	hypothetical protein		unknown	0.677152
0.680251	0.0299057	1.52425	-0.555861	S7W3J1	TGGT1_213610	1.8	217.13	314.06	1.44641	mitochondrion - membranes	hypothetical protein		unknown	0.680251
0.62511	0.00218737	2.66008	-0.677818	S7USL3	TGGT1_242580	-4.36	14.1	24.77	1.75674	mitochondrion - soluble	homologue of NAR1, an essential component of the CIA cytosolic Fe/S protein assembly machinery	PMID: 15103330	Fe-S protein assembly	0.62511
0.518938	0.0233415	1.63187	-0.946366	S7UP90	TGGT1_287170	-1.21	106.31	69.47	0.653466	N/A	hypothetical protein		unknown	0.518938
0.54236	0.000821157	3.08557	-0.882678	S7UHH6	TGGT1_301210	-1.91	60.9	65.7	1.07882	N/A	NADP transhydrogenase; ferredoxin-dependent; NADH + H+ + 2 NADP+ + 2 reduced ferredoxin [iron-sulfur] cluster = NAD+ + 2 NADPH + 2 oxidized ferredoxin [iron-sulfur] cluster		NADP synthesis/electron transport	0.54236
0.549598	0.00694895	2.15808	-0.863552	S7UX72	TGGT1_228670	-2.85	20.44	4.53	0.221624	N/A	C2H2 Zn finger-containing hypothetical protein		unknown	0.549598
0.584116	0.00196177	2.70735	-0.775672	A0A125YZK3	TGGT1_201390	1.86	1411.7	1340.12	0.949295	N/A	hypothetical protein		unknown	0.584116
0.603516	0.0415983	1.38092	-0.728535	S7UZS7	TGGT1_278390	1.15	1.01	3.8	3.76238	N/A	family A protein		unknown	0.603516
0.614611	0.0156387	1.8058	-0.702254	A0A125YKK5	TGGT1_263560	0.47	161.3	206.67	1.28128	N/A	putative dense granule protein	PMID: 33067458	unknown	0.614611
0.655264	0.0162806	1.78833	-0.609851	A0A125YRD8	TGGT1_211850	0.8	174.45	157.12	0.900659	N/A	hypothetical protein		unknown	0.655264
0.664527	0.0124773	1.90388	-0.589601	A0A125YPX1	TGGT1_269330	-3.15	214.78	185.6	0.86414	N/A	hypothetical protein		unknown	0.664527
0.6789	0.00924117	2.03427	-0.55873	A0A125YQ64	TGGT1_205460	1.61	68.84	47.07	0.683759	N/A	AN1 family Zinc finger domain-containing hypothetical protein		unknown	0.6789
0.682828	0.0369278	1.43265	-0.550405	S7ULR7	TGGT1_216560	-4.64	31.39	38.13	1.21472	N/A	putative S-adenosyl-L-methionine-dependent methyltransferase (SAM-dependent), homology to Ribosomal RNA processing 8 protein		translation	0.682828
0.392542	0.00174131	2.75912	-1.34908	A0A125YMA0	TGGT1_216790	-4.11	71.61	29.19	0.407625	nucleus/cytosol	ATP-binding cassette sub-family E member 1 (ABCE1), cytosolic Fe-S protein that functions in ribosome biogenesis	PMID: 15660134	translation	0.392542
0.489632	3.81e-05	4.419	-1.03023	A0A125YFR2	TGGT1_261580	2.95	124.45	21.2	0.17035	nucleus	histone H2AX, enriched at inactive genes as well as silent genomic regions	PMID: 19607843	genome maintenance, replication and expression	0.489632
0.53346	0.0482527	1.31648	-0.906549	S7W265	TGGT1_310802	-1.26	43.52	20.89	0.480009	nucleus	lipid binding CRAL/TRIO domain-containing protein		unknown	0.53346
0.545845	0.0352309	1.45308	-0.873437	S7VQV5	TGGT1_305920	-0.96	35.19	37.83	1.07502	nucleus	endonuclease III family 1 (NTH1)-like protein		genome maintenance, replication and expression	0.545845
0.579527	0.0229689	1.63886	-0.787053	A0A125YH67	TGGT1_214440	2.14	333.54	116.76	0.350063	nucleus	4'-phosphopantetheinyl transferase-like protein, fatty acid, polyketide synthesis		lipid metabolism	0.579527
0.581864	0.0174666	1.75779	-0.781247	A0A125YW36	TGGT1_251870	1.72	3.49	2.23	0.638968	nucleus	histone HSBb		genome maintenance, replication and expression	0.581864
0.584051	0.00222484	2.6527	-0.775833	S7W6F9	TGGT1_264030	1.31	135.25	129.98	0.961035	nucleus	pyridoxal 5'-phosphate (PLP)-dependent enzyme		unknown	0.584051
0.607719	3.27e-05	4.48611	-0.718524	S7UNG7	TGGT1_213650	-2.19	46.14	70.08	1.51886	nucleus	P-loop NTPase-like protein		unknown	0.607719
0.615723	0.0263981	1.57843	-0.699647	S7UYT4	TGGT1_261250	-3.39	24.85	45.37	1.82575	nucleus	histone H2A1		genome maintenance, replication and expression	0.615723
0.624338	0.00630222	2.20051	-0.679601	S7UVU5	TGGT1_203390	-0.37	164.65	69.82	0.424051	nucleus	lipid binding CRAL/TRIO domain-containing protein		unknown	0.624338
0.651483	5.33e-06	5.27361	-0.618201	S7UU31	TGGT1_313910	-5.42	423.51	162.88	0.384595	nucleus	hypothetical protein with MEI2-like RNA-binding domain		genome maintenance, replication and expression	0.651483
0.659932	0.00827755	2.0821	-0.59961	S7W0F3	TGGT1_220910	-2.05	48.34	24.06	0.497724	nucleus	PPP4R1, putative serine/threonine phosophatase regulatory sub-unit		unknown	0.659932
0.662097	0.0154354	1.81148	-0.594886	S7UPQ8	TGGT1_210408	-0.28	967.21	739.32	0.764384	nucleus	high mobility group box 1 (HMGB1), nuclear protein that plays a key role in the regulation of DNA-associated events such as DNA repair, transcription, and replication	PMID: 25369210	genome maintenance, replication and expression	0.662097
0.668507	0.00560097	2.25174	-0.580986	S7V177	TGGT1_248110	-0.1	77.68	67.06	0.863285	nucleus	putative repressor of RNA polymerase III transcription Maf1		transcription	0.668507
0.679076	0.0115078	1.93901	-0.558356	S7WE79	TGGT1_261500	-0.09	83.44	40.48	0.485139	nucleus	putative hydrolase		unknown	0.679076
0.129748	0.000120363	3.91951	-2.94622	S7VPV0	TGGT1_301180	1.62	62.42	68.01	1.08955	PM	SAG-related sequence SRS19F		SRS surface protein	0.129748
0.271534	0.00153721	2.81327	-1.88079	S7UHG9	TGGT1_301160	0.6	26.43	30.13	1.13999	PM	SAG-related sequence SRS19C		SRS surface protein	0.271535
0.300316	0.0252483	1.59777	-1.73545	S7W5P8	TGGT1_214575	2.62	72.97	28.59	0.391805	PM	hypothetical protein		unknown	0.300315
0.30998	0.0013765	2.86122	-1.68976	A0A125YG05	TGGT1_286770	1.41	151.9	12.11	0.0797235	PM	hypothetical protein		unknown	0.309978
0.452101	1.68e-05	4.77511	-1.14528	S7UHF3	TGGT1_266970	0.67	176.39	22.2	0.125857	PM	ubiquitin-like Nter domain		unknown	0.452102
0.536026	0.0277719	1.55639	-0.899625	S7UNY4	TGGT1_285860	1.72	9.46	1.97	0.208245	PM	SAG-related sequence SRS20C		Tz SRS surface protein	0.536026
0.597295	0.00166785	2.77784	-0.743484	S7W5K4	TGGT1_226860	1.88	189.96	238.77	1.25695	PM	SAG-related sequence SRS67		SRS surface protein	0.597295
0.598801	0.0426245	1.37034	-0.739852	A0A125YNC8	TGGT1_244440	1.02	141.34	29.05	0.205533	PM	TgAT1, low-affinity nucleoside transporter	PMID: 12865082	transporter	0.598801
0.307878	2.75e-05	4.56125	-1.69957	A0A125YX85	TGGT1_308090	N/A	1397.41	391.62	0.280247	rhoptries	rhoptry bulb pseudokinase ROP5, modulates parasite virulence	PMID: 23144612	host cell invasion/modulation	0.307878
0.336828	1.06e-06	5.97487	-1.56992	S7UY96	TGGT1_262050	1.97	1064.24	61.88	0.0581448	rhoptries	rhoptry bulb kinase ROP39, inducing host mitochondrial recruitment in T. gondii.	PMID: 34590698	host cell invasion/modulation	0.336827
0.385665	0.00888679	2.05125	-1.37458	A0A125YZE7	TGGT1_278510	1.01	336.08	487.65	1.45099	rhoptries	TgPPM3F, protein phosphatase 2C domain-containing protein	PMID: 35083211	unknown	0.385665
0.525434	0.0451617	1.34523	-0.928417	S7W5V6	TGGT1_236860	1.44	18.19	26.12	1.43595	rhoptries	putative rhoptry P-type membrane ATPase, haloacid dehalogenase fold	PMID: 11533062	unknown	0.525435
0.530073	0.000579573	3.23689	-0.915738	S7WET0	TGGT1_258230	0.98	178.17	224.07	1.25762	rhoptries	rhoptry bulb kinase ROP20	PMID: 20709297	unknown	0.530073
0.596188	0.00621322	2.20668	-0.74616	S7UGI6	TGGT1_322000	N/A	371.2	51.76	0.13944	rhoptries	putative rhoptry protein kinase		unknown	0.596188
0.597431	0.00489981	2.30982	-0.743156	S7UVI2	TGGT1_234540	1.47	131.41	62.22	0.47348	rhoptries	uncharacterized magnesium transporter domain-containing protein		transporter	0.597431
0.61393	0.000626281	3.20323	-0.703854	S7UKJ6	TGGT1_211290	0.16	1227.09	337.63	0.275147	rhoptries	rhoptry bulb kinase ROP15		unknown	0.61393
0.619898	0.000816271	3.08817	-0.689897	A0A125YJ16	TGGT1_295110	N/A	4384.11	3415.38	0.779036	rhoptries	rhoptry protein ROP7, modulates host inflamasome	PMID: 35626667	host cell invasion/modulation	0.619898
0.626038	0.0250554	1.6011	-0.675679	S7UWQ5	TGGT1_226690	-1.59	65.06	11.17	0.171688	rhoptries	hypothetical protein		unknown	0.626038
0.628507	0.0141131	1.85038	-0.67	A0A125YIV7	TGGT1_218270	2.01	322.07	243.79	0.756947	rhoptries	rhoptry bulb protein ROP48	PMID: 24070999	unknown	0.628507
0.642528	0.00585571	2.23242	-0.63817	S7ULH8	TGGT1_315210	-0.6	412.49	244.33	0.59233	rhoptries	putative rhoptry protein (ROP14B) with lipase maturation factor domain		unknown	0.642527
0.644678	0.00179773	2.74528	-0.63335	S7UTP1	TGGT1_280480	-0.75	154.34	145.16	0.940521	rhoptries	rhoptry bulb protein, EF hand domain-containing	PMID: 30063275	unknown	0.644678
0.654095	0.00128592	2.89079	-0.612428	S7W5C8	TGGT1_225320	0.64	241.21	134.1	0.555947	rhoptries	hypothetical protein		unknown	0.654095
0.675792	0.00300657	2.52193	-0.565349	S7UMJ4	TGGT1_315220	-0.78	257.62	109.74	0.425976	rhoptries	rhoptry bulb protein ROP14	PMID: 16002398	unknown	0.675792
0.67674	0.0196128	1.70746	-0.563327	S7W7R3	TGGT1_309590	1.59	4137.16	720.33	0.174112	rhoptries	rhoptry bulb protein ROP1, modulating the host immune system	https://doi.org/10.1101/2022.03.21.485090	host cell invasion/modulation	0.67674
0.677528	0.00589599	2.22944	-0.561647	S7UNX9	TGGT1_291960	1.13	893.01	123.77	0.138599	rhoptries	rhoptry bulb pseudokinase ROP40	PMID: 23742205	unknown	0.677528
0.682549	0.00782335	2.10661	-0.550995	A0A125YMC5	TGGT1_297070	0.31	990.15	327.02	0.330273	rhoptries	TgCA_RP, GPI-anchored carbonic anhydrase-related rhoptry bulb-localized protein, important for rhoptry biogenesis	PMID: 28529974	organelle biogenesis	0.682549
0.68283	0.00116069	2.93528	-0.550401	S7WBP6	TGGT1_232130	-0.82	445.51	192.23	0.431483	tubulin cytoskeleton	TLAP2, cortical microtubule-coating protein	PMID: 26680740	cytoskeleton component	0.68283

### Sheet: Absent in mutant
No LFQ values in mutant
rap.HCF101.sur.Parent	student.HCF101.vs.Parent	Log10(Student) HCF101 vs parent	Log2 (FC) HCF101 vs parent	T: Uniprot ID	T: ToxoDB ID	Fitness score	Tz expression#	Bz expression#	Bz/Tz	Localization	Protein	Reference	Described or putative cellular function	Fold change
N/A	N/A	N/A	N/A	S7V3F4	TGGT1_231930	-1.24	29.87	6.31	0.211249	mitochondrion	RING-type Zinc finger domain-containing protein		unknown	absent
N/A	N/A	N/A	N/A	S7WGK9	TGGT1_248160	-0.75	34.05	17.94	0.526872	N/A	Ku70/Ku80 domain-containing protein, DNA-dependent ATP-dependent helicase. Involved in DNA non-homologous end joining (NHEJ) required for double-strand break repair		genome maintenance, replication and expression	absent
N/A	N/A	N/A	N/A	S7UZ27	TGGT1_259115	-0.39	22.26	7.4	0.332435	N/A	ABC1 family protein, upregulated in the vacuolar iron transporter mutant	https://doi.org/10.1101/2021.09.08.458725	unknown	absent
N/A	N/A	N/A	N/A	S7UXN0	TGGT1_263290	1.1	111.8	120.61	1.0788	Golgi	RHOMBOID-like protein, ROM2. Protease involved in micronemal proteins turnover from the plasma membrane	PMID: 15753289	host cell invasion/modulation	absent
N/A	N/A	N/A	N/A	S7WDN0	TGGT1_269430	-3.66	24.09	2.42	0.100457	nucleus	Polyprenyl synthetase superfamily protein		isoprenoid synthesis	absent
N/A	N/A	N/A	N/A	S7UP53	TGGT1_289980	-0.13	51.94	20.03	0.385637	nucleus	putative Pyridoxal Phosphatase, HAD hydrolase family IIA protein		Vitamin B6 metabolism	absent
N/A	N/A	N/A	N/A	S7VVT3	TGGT1_301170	0.41	13.44	11.51	0.856399	PM	SAG-related sequence SRS19D		SRS surface protein	absent
N/A	N/A	N/A	N/A	S7UHI3	TGGT1_301250	-2.04	226.54	302.67	1.33606	nucleus	hypothetical protein		unknown	absent
N/A	N/A	N/A	N/A	S7UTR3	TGGT1_311250	-2.04	26.52	10.2	0.384615	N/A	BTB domain-containing zinc finger protein		unknown	absent
N/A	N/A	N/A	N/A	S7W1X7	TGGT1_311660	-1.39	17.66	7.91	0.447905	N/A	putative histone lysine methyltransferase, SET		genome maintenance, replication and expression	absent
N/A	N/A	N/A	N/A	S7UTE4	TGGT1_312510	-1.66	22.09	24.34	1.10186	nucleus	Ku70/Ku80 domain-containing protein, DNA-dependent ATP-dependent helicase. Involved in DNA non-homologous end joining (NHEJ) required for double-strand break repair	PMIDs: 19218423, 19218426	genome maintenance, replication and expression	absent
N/A	N/A	N/A	N/A	S7UJI4	TGGT1_318590	-3.24	29.62	23.15	0.781567	cytosol	TgHCF101		Fe-S protein assembly	absent
N/A	N/A	N/A	N/A	S7VYT7	TGGT1_320005	-4.99	32.51	19.18	0.589972	N/A	TgbL35m, ribosomal LSU component	PMID: 35630308	mitoribosome assembly	absent
N/A	N/A	N/A	N/A	S7UGE8	TGGT1_411360	N/A	N/A	N/A	N/A	N/A	rhoptry kinase family protein		unknown	absent
