## Supplemental Tables S1 to S5 for "HCF101 is a novel component of the CIA cytosolic iron-sulfur synthesis pathway in the human pathogen *Toxoplasma gondii*": Table S5.xlsx

### Sheet: Primers used in this study
Primer name	Sequence	Description
ML1771	ctgctttcgtctgtcttc	Fwd HA tetO
ML4310	caggtcctcctcggagatcagc	c-myc rev
ML4715	tttCTCGAGATGAGTCGAACCTTTGGC	HCF101 cDNA XhoI Fwd
ML4716	aaaGGTACCGACCACTCAAGCTCTGGTTG	HCF101 cDNA KpnI Rev
ML4817	TTTtgatcaATGAGTCGAACCTTTGGC	Ectopic expression HCF101-GFP Fwd BclI
ML4818	TTTgatatcTCATGCGATCATAGGCGTC	Ectopic expression HCF101-GFP Rev EcoRV
ML4924	gatcATGTACCCGTACGACGTCCCGGACTACGCTGTAA	Nterm HA add TetO vect BglII Fwd
ML4925	gatcTTACAGCGTAGTCCGGGACGTCGTACGGGTACAT	Nterm HA add TetO vect BglII Rev
ML4926	agatctATGAGTCGAACCTTTGGC	cKD HCF101 TetO 5’ Fwd BglII
ML4927	GCGGCCGCTGTCGACTTTCCGACTCC	cKD HCF101 TetO 5’ Fwd NotI
ML5126	aagtGCTCGACGACGCTTGAAGCG	Guide TgABCE1 TGGT1_216790 Fwd
ML5127	aaaaCGCTTCAAGCGTCGTCGAGC	Guide TgABCE1 TGGT1_216790 Rev
ML5128	ATGGGCAACTATTTCATGCTCGACGACGCTTACCCGTACGACGTCCCGGA	TgABCE1 TGGT1_216790 pLIC HA CAT Fwd
ML5129	GGAAAAAAATTTGTCTTTCCCGGAAACAACGGCGGCCGCTCTAGAACTAG	TgABCE1 TGGT1_216790 pLIC HA CAT Rev
ML5932	aagtGCGTCTCTCTAGACTCCATA	guide 3' fwd TGGT1_313280 (CIAO1)
ML5933	aaaaTATGGAGTCTAGAGAGAC	guide 3' rev TGGT1_313280 (CIAO1)
ML5934	TGCTGGCGTCGGTCGATGACGACGGGAAGATGGCAATATGGAGTCTAGAGAGACGCgaacaaaagttgatttctga	TGGT1_313280 (CIAO1) Cter myc CAT fwd
ML5935	GGCTTTCTGTTTCTTGGAAAACAACAAAGCactagtggatccccctcggg	TGGT1_313280 (CIAO1) Cter myc CAT rev
ML5936	CGTGATGCAGTGACCAACGG	TGGT1_313280 (CIAO1) check integration fwd
ML6043	GAAGACTGGGCCCGTACAAG	check integration HCF101
ML6047	AGGAGGACCTGCATATGAGTCGAACCTTTGGCGGTC	HCF101 inFusion pGBKT7 Fwd
ML6048	GCAGGTCGACGGATCCTCACCACTCAAGCTCTGGTTG	HCF101 inFusion pGBKT7 Rev
ML6049	CAGATTACGCTCATATGAGTCGAACCTTTGGCGGTC	HCF101 inFusion pGADT7 Fwd
ML6050	CGAGCTCGATGGATCCTCACCACTCAAGCTCTGGTTG	HCF101 inFusion pGADT7 Rev
ML6051	AGGAGGACCTGCATATGCCTACCACTTGGCGTCTCCG	CIAO1 inFusion pGBKT7 Fwd
ML6052	GCAGGTCGACGGATCCTCAGCGTCTCTCTAGACTCC	CIAO1 inFusion pGBKT7 Rev
ML6053	CAGATTACGCTCATATGCCTACCACTTGGCGTCTCCG	CIAO1 inFusion pGADT7 Fwd
ML6054	CGAGCTCGATGGATCCTCAGCGTCTCTCTAGACTCC	CIAO1 inFusion pGADT7 Rev
ML6055	AGGAGGACCTGCATATGGACAATCCAAATCCTACGGTGTTGG	MIP18 inFusion pGBKT7 Fwd
ML6056	GCAGGTCGACGGATCCTTACTCAGGGAGGACGAGAAGC	MIP18 inFusion pGBKT7 Rev
ML6057	CAGATTACGCTCATATGGACAATCCAAATCCTACGGTGTTGG	MIP18 inFusion pGADT7 Fwd
ML6058	CGAGCTCGATGGATCCTTACTCAGGGAGGACGAGAAGC	MIP18 inFusion pGADT7 Rev
ML6059	AGGAGGACCTGCATATGGACCCTTTCGCACTTTCTAAAAG	NBP35 inFusion pGBKT7 Fwd
ML6060	GCAGGTCGACGGATCCTCACTCGAAAGAATCTTCTTCTTC	NBP35 inFusion pGBKT7 Rev
ML6061	CAGATTACGCTCATATGGACCCTTTCGCACTTTCTAAAAG	NBP35 inFusion pGADT7 Fwd
ML6062	CGAGCTCGATGGATCCTCACTCGAAAGAATCTTCTTCTTC	NBP35 inFusion pGADT7 Rev
ML6064	AGAAGTGACAATCGATGGATTCTGTGGAGAGG	MMS19 inFusion pGBKT7 ins1 Rev
ML6066	CCGCTGCAGGTCGACGGATCCTCACTCGAAGACGGACCACC	MMS19 inFusion pGBKT7 ins2 Rev
ML6068	AGAAGTGACAATCGATGGATTCTGTGGAGAGG	MMS19 inFusion pGADT7 ins1 Rev
ML6070	CAGCTCGAGCTCGATGGATCCTCACTCGAAGACGGACCACC	MMS19 inFusion pGADT7 ins2 Rev
ML6110	AGGAGGACCTGCATATGGCGCCTAAGCAGAAGAAGG	ABCE1 inFusion pGBKT7 ins1 Fwd
ML6111	GCAGGTCGACGGATCCTCAAGCGTCGTCGAGCATG	ABCE1 inFusion pGBKT7 ins1 Rev
ML6112	CAGATTACGCTCATATGGCGCCTAAGCAGAAGAAGG	ABCE1 inFusion pGADT7 ins1 Fwd
ML6113	CGAGCTCGATGGATCCTCAAGCGTCGTCGAGCATG	ABCE1 inFusion pGADT7 ins1 Rev
ML6115	GCGGTCACTTCAGCGACAGT	TGGT1_216790 (ABCE1) check integration fwd
ML6167	AGGAGGACCTGCATATGTCGATGGCGCGAGAAAGC	NAR1 inFusion pGBKT7 Fwd
ML6168	GCAGGTCGACGGATCCCTACCACTTCAGTGACGCCATCG	NAR1 inFusion pGBKT7 Rev
ML6169	CAGATTACGCTCATATGTCGATGGCGCGAGAAAGC	NAR1 inFusion pGADT7 Fwd
ML6170	CGAGCTCGATGGATCCCTACCACTTCAGTGACGCCATCG	NAR1 inFusion pGADT7 Rev
ML6171	CAGATTACGCTCATATGATCGATTGTCACTTCTCTCGCCG	MMS19 pGADT7 insert2 fwd (two step inFusion(step1))
ML6172	GAGAAGTGACAATCGATGGATTCTGTGGAGAGGTACGTCG	MMS19 pGADT7 insert1 rev (two step inFusion (step2))
ML6173	aggaggacctgcatatgatcgattgtcacttctctcgccg	MMS19 pGBKT7 insert2 fwd (two step inFusion (step1))
ML6174	GAGAAGTGACAATCGATGGATTCTGTGGAGAGGTACGTCG	MMS19 pGBKT7 insert1 rev (two step inFusion (step2))
ML6467	GTTCGTCTTCCACGACCCGCTG	TgNAR1 RT-PCR Fwd
ML6468	GCTCTTGAAACTGGTGTACATGGC	TgNAR1 RT-PCR Rev
ML841	ATGTTCCGTGGTCGCATGT	Tub RT-PCR Fwd
ML842	TTCATGTTGTTGGGAATCCAC	Tub RT-PCR Rev
ML5862	aaaGGATCCATGTCGATGGCGCGAGAAAGCG	5’ coding TgNAR1 BamHI Fwd
ML5863	aaaGCGGCCGCAACTTGCGTACCAAGAACGTACG	5’ coding TgNAR1 NotI Rev
ML5947	CGAACAAACTCTCGCTCAGC	TgNAR1 integration check Rev
ML6409	ATTCCCTTTTAGATCTATGGAGGAGCAGAAGCTGA	Fwd HCF101 comp UPRT BglII
ML6410	CTAGTCCAGCCCTAGGCTACCACTCAAGCTCTGGTTGAGC	Rev HCF101 comp WT UPRT AvrII
ML6412	ctagtccagccctaggctactctggttgagcgcctgccatgcat	Rev HCF101 comp -LEW UPRT AvrII
ML6396	CGCAGTCAAGGAACATGTAGG	Rev UPRT 5’ integration check
ML6044	GCATGGCAGGCGCTCAACCA	Fwd TgHCF101 UPRT integration check
ML2456	ACGCGTCGCAGCATACT	Fwd SAG4 promoter
ML5112	TTGTCTCCACTTGCACGGCG	RT-PCR TgHCF101 Fwd
ML5113	TCCGACTCCGCCTTTGCAAG	RT-PCR TgHCF101 Rev
